# A 3500-year-old leaf from a Pharaonic tomb reveals that New Kingdom Egyptians were cultivating domesticated watermelon

**DOI:** 10.1101/642785

**Authors:** Susanne S. Renner, Oscar A. Pérez-Escobar, Martina V. Silber, Mark Nesbitt, Michaela Preick, Michael Hofreiter, Guillaume Chomicki

## Abstract

Domestication of the watermelon (*Citrullus lanatus*) has alternatively been placed in South Africa, the Nile valley, or more recently West Africa, with the oldest archeological evidence coming from Libya and Egypt. The geographic origin and domestication of watermelons has therefore remained unclear. Using extensive nuclear and plastid genomic data from a 3,560-year-old *Citrullus* leaf from a mummy’s sarcophagus and skimmed genomes for representatives of the seven extant species of *Citrullus*, we show that modern cultivars and the ancient plant uniquely share mutations in a lycopene metabolism gene (LYCB) affecting pulp color and a stop codon in a transcription factor regulating bitter cucurbitacin compounds. This implies that the plant we sequenced had red-fleshed and sweet fruits and that New Kingdom Egyptians were cultivating domesticated watermelons. The genomic data also identify extant Sudanese watermelons with white, sweet pulp as the closest relatives of domesticated watermelons.

**Significance statement:** With some 197.8 million tons in 2017, watermelon, *Citrullus lanatus*, is among the World’s most important crops, yet its area of origin and domestication have remained unclear, with competing hypotheses favoring South Africa, West Africa, Central Africa, or the Nile valley. We generated extensive nuclear and plastid genomic data from a 3500-year-old leaf from a Pharaonic sarcophagus and performed genome skimming for representatives of all other *Citrullus* species to compare key genes involved in fruit bitterness and color. White-fleshed, non-bitter melons from southern Sudan are the closest relatives of domesticated watermelon, and the ancient genome shares unique alleles with a red-fleshed, non-bitter domesticated form (but no wild forms), implying that 18^th^ Dynasty Egyptians were cultivating domesticated watermelon by 3500 years ago.
