## Supplementary material for "A 3500-year-old leaf from a Pharaonic tomb reveals that New Kingdom Egyptians were cultivating domesticated watermelon": Dataset 1

### Sheet: Sheet1
Table 2. Partition features and capture efficiency of the low copy nuclear gene used for the phylogenomic dataset.
FASconCAT INFO:
SUPERMATRIX FILE
supermatrix
FILE	Arabidopsis thaliana reference gene (c.f. Johnson et al. 2018)	START POSITION SUPERMATRIX	END POSITION SUPERMATRIX	N SEQUENCES
g4471	Forthcoming	73369	74239	10
g4527	Forthcoming	1	1248	10
g4691	Forthcoming	87036	87506	10
g4724	Forthcoming	1249	1886	10
g4744	Forthcoming	35360	35631	8
g4793	Forthcoming	58010	59029	10
g4802	Forthcoming	71647	72119	10
g4932	Forthcoming	70800	71646	10
g4951	Forthcoming	25557	26563	10
g4954	Forthcoming	13960	14546	10
g4989	Forthcoming	57649	58009	10
g4992	Forthcoming	3838	5090	10
g5034	Forthcoming	10708	11126	10
g5116	Forthcoming	20270	21194	10
g5131	Forthcoming	84418	85081	10
g5138	Forthcoming	9161	9900	10
g5206	Forthcoming	24167	24479	10
g5257	Forthcoming	57208	57648	10
g5264	Forthcoming	45556	46362	10
g5271	Forthcoming	26739	27116	10
g5280	Forthcoming	53271	54146	10
g5296	Forthcoming	74752	75104	10
g5318	Forthcoming	72120	72650	10
g5326	Forthcoming	33563	34659	10
g5328	Forthcoming	19023	19527	10
g5333	Forthcoming	80682	82340	10
g5335	Forthcoming	91226	91641	10
g5406	Forthcoming	59030	60581	10
g5421	Forthcoming	7341	7948	10
g5427	Forthcoming	65414	65985	10
g5428	Forthcoming	27117	27600	10
g5430	Forthcoming	19528	19960	10
g5434	Forthcoming	37186	37674	10
g5449	Forthcoming	38979	39888	10
g5464	Forthcoming	35632	36012	10
g5469	Forthcoming	36529	36773	7
g5477	Forthcoming	50882	51211	10
g5502	Forthcoming	80151	80681	10
g5528	Forthcoming	27601	28492	10
g5594	Forthcoming	7066	7340	10
g5596	Forthcoming	75773	78228	10
g5599	Forthcoming	12185	13959	10
g5614	Forthcoming	25101	25556	10
g5634	Forthcoming	42124	42923	9
g5660	Forthcoming	64543	65413	10
g5670	Forthcoming	82341	83044	10
g5721	Forthcoming	31023	31317	10
g5744	Forthcoming	5091	5300	10
g5770	Forthcoming	87507	88320	10
g5772	Forthcoming	29900	30445	10
g5802	Forthcoming	83045	83670	10
g5841	Forthcoming	11801	12184	10
g5858	Forthcoming	21899	22652	10
g5859	Forthcoming	68256	69087	10
g5865	Forthcoming	49425	50030	10
g5866	Forthcoming	46363	46929	10
g5913	Forthcoming	78229	79187	10
g5919	Forthcoming	9901	10250	10
g5921	Forthcoming	2142	3837	10
g5922	Forthcoming	40399	41301	10
g5933	Forthcoming	67501	68255	10
g5940	Forthcoming	83671	84417	10
g5942	Forthcoming	64072	64542	10
g5944	Forthcoming	10251	10707	10
g5949	Forthcoming	11644	11800	10
g5950	Forthcoming	14547	15037	10
g5958	Forthcoming	23887	24166	10
g5981	Forthcoming	15038	15406	10
g6004	Forthcoming	45206	45555	10
g6038	Forthcoming	69589	70486	10
g6051	Forthcoming	61547	62476	10
g6064	Forthcoming	72880	73155	8
g6119	Forthcoming	89077	90619	10
g6139	Forthcoming	62477	63244	10
g6148	Forthcoming	36774	37185	10
g6150	Forthcoming	63843	64071	9
g6176	Forthcoming	92857	93773	10
g6216	Forthcoming	72651	72879	10
g6238	Forthcoming	54147	55059	10
g6258	Forthcoming	93774	94460	10
g6274	Forthcoming	29283	29899	10
g6284	Forthcoming	55060	55879	10
g6295	Forthcoming	51212	52626	10
g6303	Forthcoming	24480	24737	10
g6318	Forthcoming	16197	17006	10
g6363	Forthcoming	15407	16196	10
g6366	Forthcoming	47302	48938	10
g6383	Forthcoming	39889	40398	10
g6389	Forthcoming	41302	42123	10
g6404	Forthcoming	70487	70799	10
g6406	Forthcoming	85775	85897	9
g6407	Forthcoming	1887	2141	10
g6420	Forthcoming	74240	74751	10
g6447	Forthcoming	17007	17354	10
g6448	Forthcoming	28493	29282	10
g6454	Forthcoming	75575	75772	10
g6459	Forthcoming	18267	19022	8
g6462	Forthcoming	11127	11643	10
g6487	Forthcoming	22653	23886	9
g6492	Forthcoming	69088	69588	10
g6494	Forthcoming	60582	61546	10
g6500	Forthcoming	37675	38978	10
g6506	Forthcoming	90620	91225	10
g6527	Forthcoming	42924	43497	10
g6528	Forthcoming	46930	47301	10
g6533	Forthcoming	63245	63842	10
g6544	Forthcoming	31318	32661	10
g6557	Forthcoming	79968	80150	9
g6559	Forthcoming	5792	6550	10
g6572	Forthcoming	79188	79541	10
g6601	Forthcoming	75105	75574	9
g6620	Forthcoming	24738	25100	10
g6631	Forthcoming	30446	31022	10
g6636	Forthcoming	85082	85439	10
g6639	Forthcoming	67174	67500	10
g6652	Forthcoming	17355	18266	10
g6667	Forthcoming	50031	50881	10
g6717	Forthcoming	91642	92856	10
g6792	Forthcoming	5301	5791	10
g6825	Forthcoming	26564	26738	8
g6875	Forthcoming	85898	86863	10
g6882	Forthcoming	43965	44534	10
g6883	Forthcoming	32662	33389	10
g6909	Forthcoming	36013	36528	10
g6913	Forthcoming	88321	89076	10
g6914	Forthcoming	85440	85774	9
g6947	Forthcoming	44535	45205	10
g6954	Forthcoming	55880	56412	10
g6958	Forthcoming	66877	67173	10
g6961	Forthcoming	21195	21898	10
g6979	Forthcoming	65986	66876	10
g6995	Forthcoming	86864	87035	10
g7029	Forthcoming	52627	53270	10
g7067	Forthcoming	33390	33562	10
g7128	Forthcoming	7949	9160	9
g7174	Forthcoming	6551	7065	10
g7241	Forthcoming	19961	20269	10
g7279	Forthcoming	56413	57207	10
g7313	Forthcoming	34660	35359	10
g7331	Forthcoming	73156	73368	10
g7333	Forthcoming	43498	43964	9
g7363	Forthcoming	48939	49424	10
g7572	Forthcoming	79542	79967	10
supermatrix		1	94460	10
Taxon check
Taxon		N CONCATENATED SEQs	N INFORMATIVE SEQs	N MISSING SEQs
C-colocynthis		143	140	3
C-amarus		143	139	4
C-lanatus		143	143	0
C-cordophanus-50		143	140	3
C-naudinianus		143	143	0
C-rehmii		143	140	3
C_lanatus_Anc		143	142	1
C-ecirrhosus		143	139	4
C-mucosospermus		143	142	1
C-cordophanus-200		143	142	1
Reference:
Johnson, M., Pokorny, L., Dodsworth, S., Botigue, L.R., Cowan, R.S., Devault, A., Eiserhardt, W.L., Epitawalage, N., Forest, F., Kim, J.T. and Leebens-Mack, J.H., 2018. A Universal Probe Set for Targeted Sequencing of 353 Nuclear Genes from Any Flowering Plant Designed Using k-medoids Clustering. bioRxiv, p.361618.
Gene length recovered
Genes	Gene length (mean)	Citrullus amarus	Citrullus colocynthis	Citrullus cordophanus-200	Citrullus cordophanus-50	Citrullus ecirrhosus	Citrullus lanatus	Citrullus mucosospermus	Citrullus naudinianus	Citrullus rehmii	Citrullus lanatus-Ancient
g4471	1315	957	774	957	957	927	957	957	942	882	923
g4527	1180	1326	1248	1326	1305	1326	1326	1311	1326	1311	1326
g4691	679	471	471	471	471	471	471	471	471	471	352
g4724	727	687	399	687	687	687	624	687	687	585	624
g4744	1353	0	753	264	114	585	273	753	1293	675	273
g4757	797	564	567	567	564	564	567	567	564	564	567
g4793	1999	699	1362	1098	474	1098	1098	759	1290	726	1031
g4796	922	336	309	432	345	315	309	444	471	396	309
g4802	932	690	753	630	690	690	660	690	738	453	628
g4806	629	0	0	0	0	0	0	0	0	111	0
g4848	1947	1044	1296	1044	1428	1314	1044	1044	1224	1335	1020
g4889	700	363	114	81	81	393	0	357	390	363	0
g4890	562	180	180	180	180	180	180	180	180	180	180
g4893	878	750	723	771	771	735	771	771	813	771	694
g4932	985	1020	1044	1044	1044	1020	1044	1044	957	957	1044
g4942	784	612	426	315	429	558	315	429	498	429	315
g4951	780	1062	1068	1062	1062	1056	1062	1062	1065	1062	1062
g4954	1096	657	663	729	708	609	642	600	729	648	646
g4989	744	405	585	405	405	405	405	735	735	735	371
g4992	2855	1185	1986	1257	1542	1260	1665	1665	2406	1260	1665
g5018	1228	789	783	1020	762	726	768	1026	861	858	768
g5032	1253	489	234	357	195	162	180	270	291	324	0
g5034	757	726	354	717	735	531	756	594	663	726	756
g5038	972	762	498	603	603	591	546	516	378	441	546
g5064	264	0	0	84	0	0	0	84	0	0	0
g5090	546	312	279	315	279	279	279	279	315	312	235
g5104	610	0	0	0	96	0	0	0	0	0	0
g5116	1115	837	1005	933	900	957	960	957	861	1005	927
g5123	887	504	414	360	477	297	621	429	543	444	621
g5131	853	801	663	486	663	579	663	663	777	663	659
g5138	799	996	666	756	891	849	753	900	900	903	720
g5162	1341	0	0	0	0	0	0	0	0	0	0
g5163	1283	1257	1242	1242	1257	1257	1212	1242	1257	1242	1212
g5168	628	582	372	279	279	168	570	168	381	372	570
g5177	954	318	315	651	672	372	696	333	315	0	637
g5188	849	498	540	534	504	504	528	540	471	504	528
g5200	630	498	498	498	498	498	498	498	492	498	498
g5206	667	360	360	360	360	360	360	360	360	360	323
g5220	630	333	333	333	333	333	333	333	333	333	333
g5257	881	564	465	591	579	591	579	585	591	465	579
g5260	504	201	201	201	201	201	201	201	201	201	201
g5264	1447	1107	897	1026	1107	897	1026	897	1062	1155	850
g5271	734	378	378	378	378	378	378	378	378	378	363
g5273	1362	840	1095	972	888	897	870	498	1026	939	870
g5280	992	978	915	978	978	978	978	978	978	978	978
g5296	973	447	447	447	447	441	219	327	429	441	217
g5299	861	258	258	228	0	258	0	132	852	258	0
g5304	585	312	276	498	381	522	276	276	522	408	251
g5318	790	591	582	591	591	471	471	591	591	588	471
g5326	1438	1146	1146	1323	1314	1146	1146	1146	1146	1146	1146
g5328	649	549	531	534	534	543	534	534	552	528	518
g5333	2770	1689	1584	1725	1728	1659	1659	1686	1782	1779	1628
g5335	1078	576	630	561	552	537	612	645	585	561	585
g5339	1762	138	474	672	801	0	0	684	513	0	0
g5343	626	735	474	681	750	729	474	687	615	648	434
g5347	442	192	156	285	192	189	0	0	156	0	0
g5348	590	0	0	117	0	0	0	0	0	0	0
g5354	618	180	183	243	180	243	180	180	237	180	180
g5355	907	459	459	459	459	459	459	459	459	459	459
g5357	410	423	423	423	423	423	423	423	423	423	423
g5366	1142	813	219	837	582	660	561	249	1017	288	561
g5398	1470	873	1263	1185	1110	1188	1086	1140	1155	1269	1086
g5404	1101	771	951	1155	1188	1155	1188	1155	1152	1155	1186
g5406	1440	1749	1749	1758	1758	1674	1728	1728	1563	1728	1688
g5421	1244	690	912	732	666	666	666	666	723	732	640
g5422	986	183	183	183	0	459	183	666	183	567	183
g5426	1772	1992	1857	1992	1992	1995	1992	1920	1914	1902	1971
g5427	1083	687	492	687	687	639	624	507	699	696	622
g5428	712	510	540	369	492	501	534	423	489	363	534
g5430	741	726	567	753	840	786	552	441	441	822	552
g5434	777	537	549	882	561	561	561	561	537	957	561
g5449	1059	972	1077	972	972	1137	972	972	972	972	972
g5454	1375	1392	1263	1392	1452	1383	1380	1437	675	672	1318
g5460	540	183	183	327	327	183	210	327	411	183	0
g5463	503	0	0	159	159	165	174	306	0	0	174
g5464	949	594	384	594	594	312	360	381	396	387	360
g5469	639	204	312	207	174	315	399	258	315	231	315
g5477	649	330	390	330	330	330	330	330	387	330	277
g5489	1349	186	369	222	186	186	186	186	372	186	186
g5502	1138	561	567	648	648	567	567	546	702	567	509
g5513	786	90	0	90	90	0	0	90	138	90	0
g5528	1475	936	891	936	936	921	816	936	957	936	693
g5531	471	0	0	0	0	0	0	171	243	0	0
g5536	645	603	603	597	603	507	603	603	414	603	484
g5551	822	732	729	318	405	318	318	318	705	471	318
g5554	1254	945	141	1218	1287	603	603	945	1035	591	603
g5562	357	258	270	270	270	270	270	270	171	165	270
g5578	228	0	0	0	0	0	219	219	0	0	0
g5594	731	684	687	684	684	684	684	684	684	648	625
g5596	3712	2490	2478	2490	2490	2490	2484	2490	2466	2340	2427
g5599	1918	1812	1860	2022	2025	1860	1860	2022	1860	2004	1813
g5614	2508	429	1161	546	861	1092	1173	948	1545	1083	1144
g5620	1764	1038	1077	1038	1038	1077	1038	1038	1116	1077	1038
g5634	1172	813	228	771	849	846	831	990	705	804	799
g5639	910	546	546	546	546	738	546	546	546	546	546
g5642	459	327	327	327	327	327	327	327	327	327	327
g5644	886	318	126	111	249	273	276	0	0	558	0
g5656	858	204	288	201	195	204	195	201	267	201	195
g5660	837	957	957	957	957	957	957	957	957	957	957
g5664	1085	765	498	795	633	684	711	795	726	630	479
g5670	1280	909	909	909	909	909	789	909	909	909	786
g5699	795	288	339	288	288	288	288	288	288	387	288
g5702	870	858	714	714	858	714	714	714	858	714	669
g5703	1409	180	348	186	522	186	297	522	513	180	0
g5716	2345	717	462	585	510	462	1299	462	414	591	1299
g5721	879	372	402	402	402	402	402	402	681	402	402
g5733	684	0	0	123	123	123	123	123	123	123	123
g5744	390	264	264	264	357	264	357	264	264	261	210
g5770	1432	987	1068	987	849	1143	1011	1071	936	990	850
g5772	692	633	633	633	633	633	633	633	600	633	595
g5791	672	366	333	333	177	333	177	177	342	318	177
g5802	843	705	990	927	927	927	930	927	1041	927	876
g5815	618	270	165	0	0	165	0	0	165	165	0
g5816	1729	912	588	348	762	828	807	279	945	126	723
g5821	627	234	0	234	0	171	0	234	0	0	0
g5822	864	0	0	0	0	0	0	396	0	0	0
g5840	965	981	807	948	951	987	948	987	699	987	874
g5841	914	387	417	387	387	477	387	387	693	375	387
g5842	1153	0	0	138	0	0	294	0	102	0	0
g5843	527	150	150	0	150	150	150	150	150	150	150
g5849	601	396	396	396	396	288	330	396	396	396	330
g5853	562	258	0	267	0	0	234	0	267	267	234
g5857	679	579	288	657	288	330	654	666	288	288	659
g5858	922	807	951	807	945	849	807	807	786	786	807
g5859	818	963	963	963	963	963	963	963	963	963	963
g5865	1956	618	789	765	816	807	762	792	804	726	762
g5866	700	567	567	567	567	567	567	567	567	531	567
g5870	599	333	402	333	219	219	219	219	219	219	219
g5893	715	150	0	153	288	153	153	153	153	288	0
g5894	624	189	141	141	141	138	141	141	141	141	141
g5899	1464	807	501	846	690	1056	837	723	864	639	792
g5910	803	804	741	807	807	807	741	801	807	807	741
g5913	994	975	963	975	840	963	975	840	954	963	895
g5918	914	555	678	189	189	318	96	96	558	402	0
g5919	552	468	468	471	471	468	477	471	468	468	477
g5921	2923	2184	1194	2382	1842	2055	1806	2244	1668	2142	1808
g5922	1428	903	903	903	903	903	903	903	903	903	903
g5926	774	294	210	210	210	210	210	210	210	0	210
g5933	946	849	849	849	849	849	849	849	849	795	821
g5936	661	231	258	240	306	213	267	306	234	231	251
g5940	764	747	747	747	747	747	747	747	747	747	746
g5941	391	0	0	219	285	219	138	219	219	219	138
g5942	702	537	681	639	495	618	522	576	663	552	485
g5943	1556	1260	1260	1596	1308	1476	1521	1482	1305	1305	1521
g5944	682	609	711	711	546	711	543	711	630	639	543
g5945	670	672	672	780	780	672	780	672	627	744	780
g5949	819	279	279	279	279	507	279	279	507	279	277
g5950	868	567	543	543	543	543	543	543	546	543	544
g5958	400	345	345	345	345	342	345	345	345	342	345
g5960	1138	0	210	0	0	867	741	0	798	867	741
g5968	533	108	0	108	108	108	0	108	108	108	0
g5974	815	450	411	552	552	411	432	552	603	552	431
g5977	631	207	210	546	540	540	540	540	540	540	540
g5980	876	477	462	537	465	492	429	522	624	405	429
g5981	1011	375	930	375	375	975	906	975	375	375	906
g5990	361	132	132	0	0	132	0	0	132	0	0
g6000	694	405	324	480	480	351	405	432	480	405	405
g6003	338	240	315	348	240	249	246	267	351	237	246
g6004	707	552	354	582	435	354	387	600	471	351	387
g6016	1254	789	546	606	438	438	429	429	672	429	402
g6026	751	465	78	480	0	123	387	78	0	78	355
g6029	782	360	354	456	456	537	456	456	273	246	456
g6034	1074	0	0	0	0	0	0	0	144	0	0
g6036	1228	1143	1215	603	585	1215	678	1212	693	1122	637
g6038	1224	792	897	1047	1047	1059	975	1047	942	1050	966
g6041	1689	1539	1425	1788	1659	1437	1401	1401	2085	1746	1345
g6048	350	0	0	0	0	0	0	0	0	0	0
g6050	877	387	387	387	321	516	387	387	516	387	368
g6051	1104	930	930	930	930	930	930	930	930	930	880
g6056	1015	618	537	612	612	612	588	612	636	534	587
g6064	731	108	267	267	216	201	261	267	267	0	230
g6068	403	249	249	249	249	243	249	249	249	249	249
g6072	825	354	324	324	324	324	324	324	387	324	322
g6098	1592	1575	1641	1521	1692	1332	1443	1635	1803	1653	1440
g6110	441	0	0	0	0	0	0	174	303	0	0
g6114	644	336	345	336	345	144	345	297	345	207	345
g6119	2582	1980	1707	2076	1980	2076	1974	1980	1707	1665	1932
g6128	886	198	312	198	198	291	291	198	198	198	195
g6130	784	444	444	444	567	444	444	444	480	444	444
g6139	923	813	813	918	813	786	813	918	813	918	776
g6148	514	474	255	435	435	474	561	561	561	453	561
g6150	731	312	267	309	291	291	291	291	165	0	239
g6164	367	180	351	351	345	180	351	351	180	351	349
g6175	1510	942	861	801	978	942	858	942	1107	1047	860
g6176	1422	1116	1188	1020	870	870	933	963	1029	1050	880
g6198	560	111	228	195	195	228	195	228	195	228	195
g6216	905	561	429	582	495	252	426	561	801	468	407
g6221	741	504	405	795	795	438	504	366	504	504	504
g6226	1153	327	327	327	327	327	327	327	327	489	327
g6227	685	339	339	339	339	339	339	339	168	318	298
g6238	1234	1158	987	1158	1158	1113	1065	1065	957	1065	1009
g6258	961	687	687	687	687	687	687	687	687	687	687
g6265	586	369	189	480	480	189	189	0	132	444	189
g6270	557	129	129	129	330	0	261	222	144	0	176
g6274	692	642	555	654	654	654	555	654	654	654	555
g6282	558	297	363	363	363	363	270	318	363	270	270
g6284	988	1182	876	1200	1224	876	1200	1200	876	1200	1200
g6295	1311	1449	1449	1449	1425	1449	1449	1449	1449	1449	1449
g6298	489	135	168	291	291	135	291	291	156	135	238
g6299	546	402	465	465	465	369	465	465	459	465	465
g6303	566	378	321	282	315	372	282	303	330	369	248
g6318	1882	879	1167	1353	816	1083	816	1167	1251	1251	816
g6320	1437	1086	1209	1257	1281	1272	1374	837	753	1287	1374
g6363	1228	864	813	927	831	945	921	879	843	849	921
g6366	2157	2175	753	2187	948	2130	2280	2346	2025	2184	2018
g6373	925	555	423	435	342	441	423	321	582	366	423
g6376	608	129	0	0	0	174	0	0	0	276	0
g6378	858	627	258	276	399	108	420	108	594	156	328
g6379	329	0	0	0	0	0	0	0	0	168	0
g6383	1632	1440	795	1488	1830	1614	729	1197	1122	1110	726
g6384	866	213	213	297	285	282	213	297	297	213	213
g6387	934	783	414	783	786	573	537	786	324	873	509
g6389	879	864	957	957	840	771	864	957	957	864	864
g6393	724	417	312	462	465	417	309	312	309	189	282
g6398	475	162	162	162	126	0	162	162	255	240	0
g6401	664	543	543	543	543	543	543	543	543	543	542
g6404	684	372	315	372	267	372	321	261	309	321	321
g6405	1465	981	900	933	900	543	933	939	528	1125	886
g6406	727	282	0	123	123	123	123	123	123	123	123
g6407	452	255	288	288	255	288	255	255	255	255	255
g6412	671	357	366	366	366	384	366	390	366	366	366
g6420	804	624	627	669	669	624	627	669	669	624	512
g6430	291	0	0	0	0	0	0	0	0	0	384
g6432	670	387	384	384	384	384	384	387	384	384	216
g6439	629	441	255	444	435	441	255	255	255	255	322
g6447	489	348	348	348	348	348	348	348	348	348	728
g6448	994	891	792	801	651	849	783	891	879	900	453
g6449	284	0	0	0	0	0	0	0	0	0	305
g6450	1109	717	468	891	468	468	468	468	684	714	491
g6454	558	279	375	375	375	375	375	375	306	375	693
g6457	591	0	474	0	0	0	384	402	540	132	927
g6458	947	573	558	534	450	582	534	534	678	702	674
g6459	761	135	762	762	762	135	693	762	759	762	204
g6460	1332	1071	909	939	936	984	927	1086	984	993	0
g6462	735	675	675	675	762	522	762	675	675	636	0
g6483	827	438	207	435	336	207	204	207	384	273	0
g6487	1606	1176	1245	1251	1134	1251	1251	1251	1251	1176	0
g6488	862	0	0	0	0	0	0	0	174	0	0
g6492	669	498	606	579	450	606	537	606	606	606	537
g6494	1365	1185	1068	1077	1017	1176	1077	1185	1041	1176	1059
g6496	801	549	540	687	453	648	354	567	264	513	354
g6498	427	345	345	345	345	345	345	345	345	345	297
g6500	1524	1401	1422	1401	1401	1401	1401	1401	1422	1398	1401
g6506	673	606	384	606	606	606	606	606	384	384	606
g6507	988	294	216	525	294	465	234	294	729	234	234
g6514	478	0	0	0	0	0	0	0	0	0	0
g6526	493	108	108	108	252	108	108	108	108	108	0
g6527	1477	933	876	999	954	933	804	660	684	711	766
g6528	476	378	378	384	378	393	378	384	378	393	378
g6531	543	261	348	261	261	402	261	378	522	261	261
g6532	482	228	228	228	228	228	228	228	228	120	228
g6533	1013	606	696	717	624	699	606	747	789	669	606
g6538	646	321	321	321	321	321	321	321	321	321	321
g6540	763	144	144	120	144	144	120	0	144	144	89
g6544	2761	2220	1860	2310	2010	2106	2139	2316	2166	2100	2095
g6550	480	351	252	351	351	252	252	252	252	252	234
g6552	672	213	213	213	213	213	213	348	0	213	213
g6557	612	240	189	195	189	195	240	195	210	105	240
g6559	765	759	759	759	759	759	759	759	759	759	759
g6563	1180	561	561	306	306	561	360	615	621	621	358
g6565	657	0	144	144	144	0	144	0	174	144	0
g6570	625	408	429	429	426	252	432	429	177	177	432
g6572	936	501	363	501	501	480	525	501	519	369	525
g6601	807	525	525	480	489	264	480	489	522	489	480
g6620	685	507	507	420	441	507	411	507	507	498	375
g6631	765	609	609	609	609	609	609	735	711	609	609
g6636	726	372	378	378	378	384	378	378	378	378	378
g6639	897	441	465	465	303	465	465	330	414	327	465
g6641	773	450	483	435	525	435	435	585	549	450	435
g6649	379	183	183	183	252	183	183	228	300	300	183
g6652	1289	1032	1140	1143	828	1194	1032	1092	876	927	1032
g6660	785	0	0	0	0	0	123	0	207	0	871
g6667	904	873	975	975	975	873	873	975	879	873	0
g6679	767	105	0	0	105	105	0	0	105	105	0
g6685	699	501	525	501	501	411	501	501	279	396	421
g6689	992	378	504	504	351	597	372	465	372	465	372
g6705	305	0	0	0	0	0	246	0	246	0	0
g6713	817	111	0	138	111	0	138	0	237	0	0
g6717	1753	1215	1368	1368	1224	1224	1368	1368	1353	1224	1367
g6732	498	0	0	0	0	0	0	0	0	0	0
g6733	570	396	396	396	396	396	186	396	378	396	0
g6738	300	0	0	0	0	0	0	0	0	0	0
g6746	352	213	207	132	132	213	132	132	264	213	132
g6779	753	0	0	0	180	0	0	0	0	0	0
g6780	487	261	153	165	165	261	249	165	249	0	227
g6782	439	336	462	465	465	465	255	255	465	465	186
g6785	530	228	228	177	0	177	0	0	243	228	0
g6791	535	78	0	78	78	78	114	114	114	78	114
g6792	735	582	537	519	519	519	513	519	603	519	513
g6797	883	0	444	0	0	0	0	0	558	0	0
g6825	498	372	0	366	345	180	189	0	372	180	189
g6848	557	0	234	0	213	210	213	213	0	273	0
g6854	822	621	465	447	447	465	447	447	621	465	447
g6859	875	549	366	561	366	477	525	540	525	525	525
g6860	734	540	507	540	534	507	321	540	540	540	321
g6864	472	174	174	0	0	174	0	0	267	219	0
g6865	612	552	468	552	552	552	468	552	591	378	469
g6875	1092	1260	1260	1086	1260	1260	1086	1260	1263	999	1086
g6882	664	759	426	759	759	747	747	747	759	759	747
g6883	763	810	747	768	813	747	807	825	729	771	807
g6886	271	0	0	0	0	0	0	0	0	0	0
g6893	420	0	0	0	0	0	0	0	0	105	0
g6909	558	549	549	549	549	564	549	549	549	549	549
g6913	929	816	870	816	816	816	816	816	816	816	816
g6914	995	492	363	483	492	0	483	492	492	492	396
g6924	1453	372	1056	978	708	546	216	984	891	903	216
g6933	968	438	168	372	438	324	438	438	648	318	398
g6946	408	117	174	261	261	156	117	228	171	156	117
g6947	1601	771	669	831	846	681	684	732	681	744	677
g6954	755	585	654	576	486	567	600	693	411	681	600
g6955	381	348	348	348	348	348	348	348	336	348	299
g6958	680	297	297	297	297	297	297	297	297	297	297
g6961	944	729	729	744	744	729	744	729	729	729	704
g6962	564	258	258	258	258	252	258	258	252	258	249
g6968	821	411	237	411	411	411	411	411	411	411	378
g6969	332	0	0	0	0	0	0	0	0	0	0
g6977	580	0	0	0	0	0	0	0	0	0	0
g6978	809	597	435	435	198	231	231	597	435	435	231
g6979	830	891	891	891	891	891	891	891	891	891	891
g6992	411	444	426	375	426	375	444	444	444	444	444
g6995	747	204	204	204	204	375	204	204	201	204	180
g7013	673	201	117	219	216	219	0	219	393	117	0
g7021	1000	300	210	300	300	300	300	300	288	300	267
g7024	371	0	0	0	0	0	0	0	0	0	0
g7028	584	222	378	222	222	222	222	222	219	222	142
g7029	700	882	819	729	729	882	729	882	726	729	680
g7067	482	324	324	204	204	324	204	204	324	324	204
g7111	709	495	504	417	504	417	417	477	525	387	417
g7128	1299	1311	1311	1311	0	1311	1206	1017	807	1311	1206
g7135	808	255	201	309	186	261	186	0	0	297	0
g7136	543	399	399	399	399	399	399	486	351	399	355
g7141	741	165	381	675	369	165	165	0	702	0	165
g7174	1383	531	522	531	531	531	531	741	540	480	531
g7194	580	162	279	162	162	87	162	162	360	279	162
g7241	636	369	309	309	309	309	309	309	309	348	309
g7273	811	246	435	303	429	306	306	246	273	0	280
g7279	984	738	816	864	837	855	843	678	558	837	843
g7296	399	0	0	0	0	0	0	0	0	0	0
g7313	1060	1221	1119	1332	1332	1119	1332	1332	1245	858	1302
g7324	730	567	567	567	567	567	567	567	567	567	530
g7325	528	384	384	357	348	348	345	333	105	0	310
g7331	903	387	387	387	387	252	387	387	387	387	321
g7333	544	588	540	504	540	0	474	600	612	540	474
g7336	458	447	447	447	447	447	447	447	447	447	447
g7361	493	111	111	111	111	111	111	111	111	204	0
g7363	704	486	486	486	486	486	486	486	486	618	486
g7367	390	93	0	96	0	96	0	0	0	96	0
g7371	256	0	0	0	0	0	0	0	0	0	0
g7572	882	453	606	462	630	654	630	462	651	417	630
g7577	609	414	354	432	198	429	198	348	0	198	198
g7583	685	0	870	0	0	0	0	0	690	0	0
g7602	778	660	459	846	762	846	660	660	660	660	638
g7628	668	366	369	0	0	327	81	87	426	303	0
