## Supplementary material for "A 3500-year-old leaf from a Pharaonic tomb reveals that New Kingdom Egyptians were cultivating domesticated watermelon": Dataset 2

### Sheet: Sheet1
Table S3. Results from orthology analysis in ProteinOrtho.
No. Species	No. Genes	Alg.-Conn.	Citrullus amarus	Citrullus colocynthis	Citrullus cordophanus-200	Citrullus cordophanus-50	Citrullus ecirrhosus	Citrullus lanatus	Citrullus mucosospermus	Citrullus naudinianus	Citrullus rehmii	Citrullus lanatus-Ancient
10	10	1	g4471	g4471	g4471	g4471	g4471	g4471	g4471	g4471	g4471	g4471
10	10	1	g4527	g4527	g4527	g4527	g4527	g4527	g4527	g4527	g4527	g4527
10	10	1	g4691	g4691	g4691	g4691	g4691	g4691	g4691	g4691	g4691	g4691
10	10	0.2	g4724	g4724	g4724	g4724	g4724	g4724	g4724	g4724	g4724	g4724
8	8	1	*	g4744	g4744	*	g4744	g4744	g4744	g4744	g4744	g4744
10	10	0.3	g4793	g4793	g4793	g4793	g4793	g4793	g4793	g4793	g4793	g4793
10	10	1	g4802	g4802	g4802	g4802	g4802	g4802	g4802	g4802	g4802	g4802
10	10	1	g4932	g4932	g4932	g4932	g4932	g4932	g4932	g4932	g4932	g4932
10	10	1	g4951	g4951	g4951	g4951	g4951	g4951	g4951	g4951	g4951	g4951
10	10	1	g4954	g4954	g4954	g4954	g4954	g4954	g4954	g4954	g4954	g4954
10	10	1	g4989	g4989	g4989	g4989	g4989	g4989	g4989	g4989	g4989	g4989
10	10	1	g4992	g4992	g4992	g4992	g4992	g4992	g4992	g4992	g4992	g4992
10	10	1	g5034	g5034	g5034	g5034	g5034	g5034	g5034	g5034	g5034	g5034
10	10	1	g5131	g5131	g5131	g5131	g5131	g5131	g5131	g5131	g5131	g5131
10	10	1	g5138	g5138	g5138	g5138	g5138	g5138	g5138	g5138	g5138	g5138
10	10	1	g5206	g5206	g5206	g5206	g5206	g5206	g5206	g5206	g5206	g5206
10	10	1	g5257	g5257	g5257	g5257	g5257	g5257	g5257	g5257	g5257	g5257
10	10	1	g5264	g5264	g5264	g5264	g5264	g5264	g5264	g5264	g5264	g5264
10	10	1	g5271	g5271	g5271	g5271	g5271	g5271	g5271	g5271	g5271	g5271
10	10	1	g5280	g5280	g5280	g5280	g5280	g5280	g5280	g5280	g5280	g5280
10	10	0.1	g5296	g5296	g5296	g5296	g5296	g5296	g5296	g5296	g5296	g5296
10	10	1	g5318	g5318	g5318	g5318	g5318	g5318	g5318	g5318	g5318	g5318
10	10	1	g5326	g5326	g5326	g5326	g5326	g5326	g5326	g5326	g5326	g5326
10	10	1	g5328	g5328	g5328	g5328	g5328	g5328	g5328	g5328	g5328	g5328
10	10	1	g5333	g5333	g5333	g5333	g5333	g5333	g5333	g5333	g5333	g5333
7	7	1	g5335	g5335	g5335	*	*	g5335	g5335	g5335	*	g5335
10	10	1	g5406	g5406	g5406	g5406	g5406	g5406	g5406	g5406	g5406	g5406
10	10	1	g5421	g5421	g5421	g5421	g5421	g5421	g5421	g5421	g5421	g5421
10	10	1	g5427	g5427	g5427	g5427	g5427	g5427	g5427	g5427	g5427	g5427
10	10	1	g5428	g5428	g5428	g5428	g5428	g5428	g5428	g5428	g5428	g5428
10	10	1	g5430	g5430	g5430	g5430	g5430	g5430	g5430	g5430	g5430	g5430
10	10	1	g5434	g5434	g5434	g5434	g5434	g5434	g5434	g5434	g5434	g5434
10	10	1	g5449	g5449	g5449	g5449	g5449	g5449	g5449	g5449	g5449	g5449
10	10	0.2	g5464	g5464	g5464	g5464	g5464	g5464	g5464	g5464	g5464	g5464
10	10	1	g5477	g5477	g5477	g5477	g5477	g5477	g5477	g5477	g5477	g5477
10	10	1	g5502	g5502	g5502	g5502	g5502	g5502	g5502	g5502	g5502	g5502
10	10	0.1	g5528	g5528	g5528	g5528	g5528	g5528	g5528	g5528	g5528	g5528
10	10	1	g5594	g5594	g5594	g5594	g5594	g5594	g5594	g5594	g5594	g5594
10	10	1	g5596	g5596	g5596	g5596	g5596	g5596	g5596	g5596	g5596	g5596
10	10	1	g5599	g5599	g5599	g5599	g5599	g5599	g5599	g5599	g5599	g5599
10	10	1	g5614	g5614	g5614	g5614	g5614	g5614	g5614	g5614	g5614	g5614
10	10	1	g5660	g5660	g5660	g5660	g5660	g5660	g5660	g5660	g5660	g5660
10	10	1	g5670	g5670	g5670	g5670	g5670	g5670	g5670	g5670	g5670	g5670
10	10	1	g5721	g5721	g5721	g5721	g5721	g5721	g5721	g5721	g5721	g5721
10	10	1	g5744	g5744	g5744	g5744	g5744	g5744	g5744	g5744	g5744	g5744
10	10	1	g5770	g5770	g5770	g5770	g5770	g5770	g5770	g5770	g5770	g5770
10	10	1	g5772	g5772	g5772	g5772	g5772	g5772	g5772	g5772	g5772	g5772
10	10	1	g5802	g5802	g5802	g5802	g5802	g5802	g5802	g5802	g5802	g5802
10	10	1	g5841	g5841	g5841	g5841	g5841	g5841	g5841	g5841	g5841	g5841
10	10	1	g5858	g5858	g5858	g5858	g5858	g5858	g5858	g5858	g5858	g5858
10	10	1	g5859	g5859	g5859	g5859	g5859	g5859	g5859	g5859	g5859	g5859
10	10	1	g5865	g5865	g5865	g5865	g5865	g5865	g5865	g5865	g5865	g5865
10	10	1	g5866	g5866	g5866	g5866	g5866	g5866	g5866	g5866	g5866	g5866
10	10	1	g5913	g5913	g5913	g5913	g5913	g5913	g5913	g5913	g5913	g5913
10	10	1	g5919	g5919	g5919	g5919	g5919	g5919	g5919	g5919	g5919	g5919
9	9	1	g5921	*	g5921	g5921	g5921	g5921	g5921	g5921	g5921	g5921
10	10	1	g5922	g5922	g5922	g5922	g5922	g5922	g5922	g5922	g5922	g5922
10	10	1	g5933	g5933	g5933	g5933	g5933	g5933	g5933	g5933	g5933	g5933
10	10	1	g5940	g5940	g5940	g5940	g5940	g5940	g5940	g5940	g5940	g5940
10	10	1	g5942	g5942	g5942	g5942	g5942	g5942	g5942	g5942	g5942	g5942
10	10	1	g5944	g5944	g5944	g5944	g5944	g5944	g5944	g5944	g5944	g5944
10	10	1	g5949	g5949	g5949	g5949	g5949	g5949	g5949	g5949	g5949	g5949
10	10	1	g5950	g5950	g5950	g5950	g5950	g5950	g5950	g5950	g5950	g5950
10	10	1	g5958	g5958	g5958	g5958	g5958	g5958	g5958	g5958	g5958	g5958
10	10	1	g5981	g5981	g5981	g5981	g5981	g5981	g5981	g5981	g5981	g5981
10	10	1	g6004	g6004	g6004	g6004	g6004	g6004	g6004	g6004	g6004	g6004
10	10	0.5	g6038	g6038	g6038	g6038	g6038	g6038	g6038	g6038	g6038	g6038
10	10	1	g6051	g6051	g6051	g6051	g6051	g6051	g6051	g6051	g6051	g6051
8	8	1	*	g6064	g6064	g6064	g6064	g6064	g6064	g6064	*	g6064
10	10	1	g6119	g6119	g6119	g6119	g6119	g6119	g6119	g6119	g6119	g6119
10	10	1	g6139	g6139	g6139	g6139	g6139	g6139	g6139	g6139	g6139	g6139
10	10	1	g6148	g6148	g6148	g6148	g6148	g6148	g6148	g6148	g6148	g6148
9	9	1	g6150	g6150	g6150	g6150	g6150	g6150	g6150	g6150	*	g6150
10	10	0.7	g6176	g6176	g6176	g6176	g6176	g6176	g6176	g6176	g6176	g6176
10	10	1	g6216	g6216	g6216	g6216	g6216	g6216	g6216	g6216	g6216	g6216
10	10	1	g6238	g6238	g6238	g6238	g6238	g6238	g6238	g6238	g6238	g6238
10	10	1	g6258	g6258	g6258	g6258	g6258	g6258	g6258	g6258	g6258	g6258
10	10	1	g6284	g6284	g6284	g6284	g6284	g6284	g6284	g6284	g6284	g6284
10	10	1	g6295	g6295	g6295	g6295	g6295	g6295	g6295	g6295	g6295	g6295
10	10	1	g6303	g6303	g6303	g6303	g6303	g6303	g6303	g6303	g6303	g6303
10	10	1	g6318	g6318	g6318	g6318	g6318	g6318	g6318	g6318	g6318	g6318
9	9	1	g6363	*	g6363	g6363	g6363	g6363	g6363	g6363	g6363	g6363
7	7	1	g6366	*	g6366	*	g6366	g6366	g6366	g6366	g6366	*
10	10	1	g6383	g6383	g6383	g6383	g6383	g6383	g6383	g6383	g6383	g6383
10	10	1	g6389	g6389	g6389	g6389	g6389	g6389	g6389	g6389	g6389	g6389
10	10	1	g6404	g6404	g6404	g6404	g6404	g6404	g6404	g6404	g6404	g6404
9	9	1	g6406	*	g6406	g6406	g6406	g6406	g6406	g6406	g6406	g6406
10	10	1	g6407	g6407	g6407	g6407	g6407	g6407	g6407	g6407	g6407	g6407
10	10	1	g6420	g6420	g6420	g6420	g6420	g6420	g6420	g6420	g6420	g6420
10	10	1	g6447	g6447	g6447	g6447	g6447	g6447	g6447	g6447	g6447	g6447
10	10	1	g6448	g6448	g6448	g6448	g6448	g6448	g6448	g6448	g6448	g6448
10	10	1	g6454	g6454	g6454	g6454	g6454	g6454	g6454	g6454	g6454	g6454
8	8	1	*	g6459	g6459	g6459	*	g6459	g6459	g6459	g6459	g6459
10	10	1	g6462	g6462	g6462	g6462	g6462	g6462	g6462	g6462	g6462	g6462
6	6	1	*	g6487	g6487	*	g6487	g6487	g6487	g6487	*	*
10	10	1	g6492	g6492	g6492	g6492	g6492	g6492	g6492	g6492	g6492	g6492
10	10	1	g6494	g6494	g6494	g6494	g6494	g6494	g6494	g6494	g6494	g6494
10	10	1	g6500	g6500	g6500	g6500	g6500	g6500	g6500	g6500	g6500	g6500
10	10	1	g6506	g6506	g6506	g6506	g6506	g6506	g6506	g6506	g6506	g6506
10	10	1	g6527	g6527	g6527	g6527	g6527	g6527	g6527	g6527	g6527	g6527
10	10	1	g6528	g6528	g6528	g6528	g6528	g6528	g6528	g6528	g6528	g6528
10	10	1	g6533	g6533	g6533	g6533	g6533	g6533	g6533	g6533	g6533	g6533
10	10	0.5	g6544	g6544	g6544	g6544	g6544	g6544	g6544	g6544	g6544	g6544
9	9	1	g6557	g6557	g6557	g6557	g6557	g6557	g6557	g6557	*	g6557
10	10	1	g6559	g6559	g6559	g6559	g6559	g6559	g6559	g6559	g6559	g6559
8	8	1	g6572	*	g6572	g6572	g6572	g6572	g6572	g6572	*	g6572
9	9	1	g6601	g6601	g6601	g6601	*	g6601	g6601	g6601	g6601	g6601
10	10	1	g6620	g6620	g6620	g6620	g6620	g6620	g6620	g6620	g6620	g6620
10	10	1	g6631	g6631	g6631	g6631	g6631	g6631	g6631	g6631	g6631	g6631
10	10	1	g6636	g6636	g6636	g6636	g6636	g6636	g6636	g6636	g6636	g6636
10	10	1	g6639	g6639	g6639	g6639	g6639	g6639	g6639	g6639	g6639	g6639
10	10	0.7	g6652	g6652	g6652	g6652	g6652	g6652	g6652	g6652	g6652	g6652
10	10	1	g6667	g6667	g6667	g6667	g6667	g6667	g6667	g6667	g6667	g6667
10	10	1	g6717	g6717	g6717	g6717	g6717	g6717	g6717	g6717	g6717	g6717
10	10	1	g6792	g6792	g6792	g6792	g6792	g6792	g6792	g6792	g6792	g6792
8	8	1	g6825	*	g6825	g6825	g6825	g6825	*	g6825	g6825	g6825
10	10	1	g6875	g6875	g6875	g6875	g6875	g6875	g6875	g6875	g6875	g6875
10	10	1	g6882	g6882	g6882	g6882	g6882	g6882	g6882	g6882	g6882	g6882
10	10	1	g6883	g6883	g6883	g6883	g6883	g6883	g6883	g6883	g6883	g6883
10	10	1	g6909	g6909	g6909	g6909	g6909	g6909	g6909	g6909	g6909	g6909
10	10	1	g6913	g6913	g6913	g6913	g6913	g6913	g6913	g6913	g6913	g6913
9	9	1	g6914	g6914	g6914	g6914	*	g6914	g6914	g6914	g6914	g6914
10	10	1	g6947	g6947	g6947	g6947	g6947	g6947	g6947	g6947	g6947	g6947
10	10	1	g6954	g6954	g6954	g6954	g6954	g6954	g6954	g6954	g6954	g6954
10	10	1	g6958	g6958	g6958	g6958	g6958	g6958	g6958	g6958	g6958	g6958
10	10	1	g6961	g6961	g6961	g6961	g6961	g6961	g6961	g6961	g6961	g6961
10	10	1	g6979	g6979	g6979	g6979	g6979	g6979	g6979	g6979	g6979	g6979
10	10	1	g6995	g6995	g6995	g6995	g6995	g6995	g6995	g6995	g6995	g6995
10	10	1	g7029	g7029	g7029	g7029	g7029	g7029	g7029	g7029	g7029	g7029
10	10	1	g7067	g7067	g7067	g7067	g7067	g7067	g7067	g7067	g7067	g7067
9	9	0.111	g7128	g7128	g7128	*	g7128	g7128	g7128	g7128	g7128	g7128
10	10	1	g7174	g7174	g7174	g7174	g7174	g7174	g7174	g7174	g7174	g7174
10	10	1	g7241	g7241	g7241	g7241	g7241	g7241	g7241	g7241	g7241	g7241
10	10	0.2	g7279	g7279	g7279	g7279	g7279	g7279	g7279	g7279	g7279	g7279
10	10	1	g7313	g7313	g7313	g7313	g7313	g7313	g7313	g7313	g7313	g7313
10	10	1	g7331	g7331	g7331	g7331	g7331	g7331	g7331	g7331	g7331	g7331
9	9	1	g7333	g7333	g7333	g7333	*	g7333	g7333	g7333	g7333	g7333
10	10	1	g7363	g7363	g7363	g7363	g7363	g7363	g7363	g7363	g7363	g7363
10	10	1	g7572	g7572	g7572	g7572	g7572	g7572	g7572	g7572	g7572	g7572
7	7	1	*	g5469	*	*	g5469	g5469	g5469	g5469	g5469	g5469
4	4	1	*	*	*	*	*	g5634	g5634	*	g5634	g5634
3	3	1	*	g6274	*	*	*	g6274	*	*	*	g6274
7	7	1	g6274	*	g6274	g6274	g6274	*	g6274	g6274	g6274	*
3	3	1	*	*	g5634	g5634	g5634	*	*	*	*	*
2	2	1	g5634	*	*	*	*	*	*	g5634	*	*
2	2	1	*	g6366	*	g6366	*	*	*	*	*	*
2	2	1	*	g6572	*	*	*	*	*	*	g6572	*
3	3	1	*	*	*	g5335	g5335	*	*	*	g5335	*
2	2	1	g6487	*	*	*	*	*	*	*	g6487	*
