## Supplementary material for "A 3500-year-old leaf from a Pharaonic tomb reveals that New Kingdom Egyptians were cultivating domesticated watermelon": Dataset 3

### Sheet: Sheet1
FASconCAT INFO:
SUPERMATRIX FILE		P CODING CHARACTERS [%]	P MISSING DATA [?] [%]	P INDELS [%]	P AMBIGUITIES [%]	P PARSIMONY INFORMATIVE SITES [%]	P GC CONTENT [%]	PRINTED AS FASTA	PRINTED AS NEXUS	PRINTED AS PHYLIP
supermatrix		96.891	0	1.140	1.969	0.845	42.182	YES	NO	YES
FILE	Arabidopsis thaliana reference gene (c.f. Johnson et al. 2018)	START POSITION SUPERMATRIX	END POSITION SUPERMATRIX	N SEQUENCES	SEQUENCE TYPE	N CHARACTERS	N MISSING DATA [?]	N INDELS	N AMBIGUITIES	N PARSIMONY INFORMATIVE SITES	N GC CONTENT	N CODING CHARACTERS	A	C	G	T	U	N	Y	R	W	S	K	M	D	V	H	B	F	L	I	P	Q	E
g4471_AncGs	Forthcoming	73369	74239	10	nu	8710	0	108	0	8602	3504	3	2464	1579	1925	2634	0	0	0	0	0	0	0	0	0	0	0	0	0	0	0	0	0	0
g4527_AncGs	Forthcoming	1	1248	10	nu	12480	0	10	0	12470	5950	10	3095	2384	3566	3425	0	0	0	0	0	0	0	0	0	0	0	0	0	0	0	0	0	0
g4691_AncGs	Forthcoming	87036	87506	10	nu	4710	0	0	119	4591	1955	2	1359	872	1083	1277	0	119	0	0	0	0	0	0	0	0	0	0	0	0	0	0	0	0
g4724_AncGs	Forthcoming	1249	1886	10	nu	6380	0	191	189	6000	2625	5	1790	1173	1452	1585	0	189	0	0	0	0	0	0	0	0	0	0	0	0	0	0	0	0
g4744_AncGs	Forthcoming	35360	35631	8	nu	2176	0	9	20	2147	818	5	666	486	332	663	0	20	0	0	0	0	0	0	0	0	0	0	0	0	0	0	0	0
g4793_AncGs	Forthcoming	58010	59029	10	nu	10200	0	70	1604	8526	3801	6	2215	1660	2141	2510	0	1604	0	0	0	0	0	0	0	0	0	0	0	0	0	0	0	0
g4802_AncGs	Forthcoming	71647	72119	10	nu	4730	0	292	0	4438	1824	4	1273	638	1186	1341	0	0	0	0	0	0	0	0	0	0	0	0	0	0	0	0	0	0
g4932_AncGs	Forthcoming	70800	71646	10	nu	8470	0	36	0	8434	3367	7	2512	1429	1938	2555	0	0	0	0	0	0	0	0	0	0	0	0	0	0	0	0	0	0
g4951_AncGs	Forthcoming	25557	26563	10	nu	10070	0	0	0	10070	4213	3	2900	1878	2335	2957	0	0	0	0	0	0	0	0	0	0	0	0	0	0	0	0	0	0
g4954_AncGs	Forthcoming	13960	14546	10	nu	5870	0	139	0	5731	2490	5	1630	811	1679	1611	0	0	0	0	0	0	0	0	0	0	0	0	0	0	0	0	0	0
g4989_AncGs	Forthcoming	57649	58009	10	nu	3610	0	0	154	3456	1522	6	1116	522	1000	818	0	154	0	0	0	0	0	0	0	0	0	0	0	0	0	0	0	0
g4992_AncGs	Forthcoming	3838	5090	10	nu	12530	0	4	209	12317	4904	19	3553	2102	2802	3860	0	208	0	0	1	0	0	0	0	0	0	0	0	0	0	0	0	0
g5034_AncGs	Forthcoming	10708	11126	10	nu	4190	0	0	129	4061	1698	4	1131	656	1042	1232	0	128	0	1	0	0	0	0	0	0	0	0	0	0	0	0	0	0
g5116_AncGs	Forthcoming	20270	21194	10	nu	9250	0	196	197	8857	3988	4	2265	1723	2265	2604	0	197	0	0	0	0	0	0	0	0	0	0	0	0	0	0	0	0
g5131_AncGs	Forthcoming	84418	85081	10	nu	6640	0	0	273	6367	2624	4	2061	1575	1049	1682	0	273	0	0	0	0	0	0	0	0	0	0	0	0	0	0	0	0
g5138_AncGs	Forthcoming	9161	9900	10	nu	7400	0	176	8	7216	3040	4	2063	1354	1686	2113	0	8	0	0	0	0	0	0	0	0	0	0	0	0	0	0	0	0
g5206_AncGs	Forthcoming	24167	24479	10	nu	3130	0	0	0	3130	1441	2	759	897	544	930	0	0	0	0	0	0	0	0	0	0	0	0	0	0	0	0	0	0
g5257_AncGs	Forthcoming	57208	57648	10	nu	4410	0	78	0	4332	1864	3	1235	792	1072	1233	0	0	0	0	0	0	0	0	0	0	0	0	0	0	0	0	0	0
g5264_AncGs	Forthcoming	45556	46362	10	nu	8070	0	8	0	8062	3460	4	2634	1533	1927	1968	0	0	0	0	0	0	0	0	0	0	0	0	0	0	0	0	0	0
g5271_AncGs	Forthcoming	26739	27116	10	nu	3780	0	15	0	3765	1634	2	1060	683	951	1071	0	0	0	0	0	0	0	0	0	0	0	0	0	0	0	0	0	0
g5280_AncGs	Forthcoming	53271	54146	10	nu	8760	0	63	1	8696	3621	6	2336	1490	2131	2739	0	0	1	0	0	0	0	0	0	0	0	0	0	0	0	0	0	0
g5296_AncGs	Forthcoming	74752	75104	10	nu	3530	0	23	344	3163	1350	4	939	755	595	874	0	344	0	0	0	0	0	0	0	0	0	0	0	0	0	0	0	0
g5318_AncGs	Forthcoming	72120	72650	10	nu	5310	0	23	180	5107	2331	3	1270	1180	1151	1506	0	180	0	0	0	0	0	0	0	0	0	0	0	0	0	0	0	0
g5326_AncGs	Forthcoming	33563	34659	10	nu	10970	0	0	1	10969	5011	6	2928	2046	2965	3030	0	0	0	1	0	0	0	0	0	0	0	0	0	0	0	0	0	0
g5328_AncGs	Forthcoming	19023	19527	10	nu	5050	0	40	0	5010	2269	8	1686	648	1621	1055	0	0	0	0	0	0	0	0	0	0	0	0	0	0	0	0	0	0
g5333_AncGs	Forthcoming	80682	82340	10	nu	16590	0	31	123	16436	6439	14	4899	3790	2649	5098	0	123	0	0	0	0	0	0	0	0	0	0	0	0	0	0	0	0
g5335_AncGs	Forthcoming	91226	91641	10	nu	4160	0	282	0	3878	1743	14	1215	727	1016	920	0	0	0	0	0	0	0	0	0	0	0	0	0	0	0	0	0	0
g5406_AncGs	Forthcoming	59030	60581	10	nu	15520	0	121	3	15396	6504	5	4213	2756	3748	4679	0	0	1	0	1	0	1	0	0	0	0	0	0	0	0	0	0	0
g5421_AncGs	Forthcoming	7341	7948	10	nu	6080	0	15	0	6065	2506	2	1774	1022	1484	1785	0	0	0	0	0	0	0	0	0	0	0	0	0	0	0	0	0	0
g5427_AncGs	Forthcoming	65414	65985	10	nu	5720	0	2	324	5394	1975	4	2145	836	1139	1274	0	324	0	0	0	0	0	0	0	0	0	0	0	0	0	0	0	0
g5428_AncGs	Forthcoming	27117	27600	10	nu	4840	0	0	343	4497	2056	4	1093	987	1069	1348	0	343	0	0	0	0	0	0	0	0	0	0	0	0	0	0	0	0
g5430_AncGs	Forthcoming	19528	19960	10	nu	4330	0	0	0	4330	1866	2	1393	807	1059	1071	0	0	0	0	0	0	0	0	0	0	0	0	0	0	0	0	0	0
g5434_AncGs	Forthcoming	37186	37674	10	nu	4890	0	0	0	4890	2308	4	1356	1254	1054	1226	0	0	0	0	0	0	0	0	0	0	0	0	0	0	0	0	0	0
g5449_AncGs	Forthcoming	38979	39888	10	nu	9100	0	8	0	9092	4148	2	2554	1586	2562	2390	0	0	0	0	0	0	0	0	0	0	0	0	0	0	0	0	0	0
g5464_AncGs	Forthcoming	35632	36012	10	nu	3810	0	112	28	3670	1543	3	1093	670	873	1034	0	27	0	0	0	0	1	0	0	0	0	0	0	0	0	0	0	0
g5469_AncGs	Forthcoming	36529	36773	7	nu	1715	0	0	144	1571	659	4	446	363	296	466	0	144	0	0	0	0	0	0	0	0	0	0	0	0	0	0	0	0
g5477_AncGs	Forthcoming	50882	51211	10	nu	3300	0	0	53	3247	1399	3	853	721	678	995	0	53	0	0	0	0	0	0	0	0	0	0	0	0	0	0	0	0
g5502_AncGs	Forthcoming	80151	80681	10	nu	5310	0	21	37	5252	2455	5	1517	1085	1370	1280	0	37	0	0	0	0	0	0	0	0	0	0	0	0	0	0	0	0
g5528_AncGs	Forthcoming	27601	28492	10	nu	8920	0	335	54	8531	3688	3	2375	1756	1932	2468	0	54	0	0	0	0	0	0	0	0	0	0	0	0	0	0	0	0
g5594_AncGs	Forthcoming	7066	7340	10	nu	2750	0	0	0	2750	1285	4	815	363	922	650	0	0	0	0	0	0	0	0	0	0	0	0	0	0	0	0	0	0
g5596_AncGs	Forthcoming	75773	78228	10	nu	24560	0	221	1	24338	10534	15	6320	5169	5365	7484	0	1	0	0	0	0	0	0	0	0	0	0	0	0	0	0	0	0
g5599_AncGs	Forthcoming	12185	13959	10	nu	17750	0	102	1	17647	8058	12	4755	3757	4301	4834	0	0	0	0	0	1	0	0	0	0	0	0	0	0	0	0	0	0
g5614_AncGs	Forthcoming	25101	25556	10	nu	4560	0	0	40	4520	2079	4	1191	887	1192	1250	0	40	0	0	0	0	0	0	0	0	0	0	0	0	0	0	0	0
g5634_AncGs	Forthcoming	42124	42923	9	nu	7200	0	827	6	6367	2710	7	1843	1313	1397	1814	0	6	0	0	0	0	0	0	0	0	0	0	0	0	0	0	0	0
g5660_AncGs	Forthcoming	64543	65413	10	nu	8710	0	0	0	8710	3790	6	2643	1891	1899	2277	0	0	0	0	0	0	0	0	0	0	0	0	0	0	0	0	0	0
g5670_AncGs	Forthcoming	82341	83044	10	nu	7040	0	3	0	7037	2982	4	2136	1256	1726	1919	0	0	0	0	0	0	0	0	0	0	0	0	0	0	0	0	0	0
g5721_AncGs	Forthcoming	31023	31317	10	nu	2950	0	51	5	2894	1364	2	879	951	413	651	0	5	0	0	0	0	0	0	0	0	0	0	0	0	0	0	0	0
g5744_AncGs	Forthcoming	5091	5300	10	nu	2100	0	0	0	2100	963	3	620	357	606	517	0	0	0	0	0	0	0	0	0	0	0	0	0	0	0	0	0	0
g5770_AncGs	Forthcoming	87507	88320	10	nu	8140	0	0	0	8140	3345	3	2734	1517	1828	2061	0	0	0	0	0	0	0	0	0	0	0	0	0	0	0	0	0	0
g5772_AncGs	Forthcoming	29900	30445	10	nu	5460	0	0	0	5460	2527	3	1587	992	1535	1346	0	0	0	0	0	0	0	0	0	0	0	0	0	0	0	0	0	0
g5802_AncGs	Forthcoming	83045	83670	10	nu	6260	0	48	63	6149	2399	3	1707	1037	1362	2043	0	63	0	0	0	0	0	0	0	0	0	0	0	0	0	0	0	0
g5841_AncGs	Forthcoming	11801	12184	10	nu	3840	0	57	0	3783	1819	1	898	901	918	1066	0	0	0	0	0	0	0	0	0	0	0	0	0	0	0	0	0	0
g5858_AncGs	Forthcoming	21899	22652	10	nu	7540	0	79	0	7461	3770	3	2506	1224	2546	1185	0	0	0	0	0	0	0	0	0	0	0	0	0	0	0	0	0	0
g5859_AncGs	Forthcoming	68256	69087	10	nu	8320	0	0	1	8319	4394	8	1787	2274	2120	2138	0	0	0	0	0	0	1	0	0	0	0	0	0	0	0	0	0	0
g5865_AncGs	Forthcoming	49425	50030	10	nu	6060	0	1	10	6049	2411	5	2110	911	1500	1528	0	10	0	0	0	0	0	0	0	0	0	0	0	0	0	0	0	0
g5866_AncGs	Forthcoming	46363	46929	10	nu	5670	0	36	0	5634	2266	4	1749	866	1400	1619	0	0	0	0	0	0	0	0	0	0	0	0	0	0	0	0	0	0
g5913_AncGs	Forthcoming	78229	79187	10	nu	9590	0	42	345	9203	3951	6	2567	1966	1985	2685	0	345	0	0	0	0	0	0	0	0	0	0	0	0	0	0	0	0
g5919_AncGs	Forthcoming	9901	10250	10	nu	3500	0	0	0	3500	1459	5	1200	682	777	841	0	0	0	0	0	0	0	0	0	0	0	0	0	0	0	0	0	0
g5921_AncGs_BAD	Forthcoming	2142	3837	10	nu	16960	0	994	6	15960	6485	8	5259	2614	3871	4216	0	6	0	0	0	0	0	0	0	0	0	0	0	0	0	0	0	0
g5922_AncGs	Forthcoming	40399	41301	10	nu	9030	0	5	0	9025	3903	6	2692	1586	2317	2430	0	0	0	0	0	0	0	0	0	0	0	0	0	0	0	0	0	0
g5933_AncGs	Forthcoming	67501	68255	10	nu	7550	0	16	0	7534	3404	2	2046	2059	1345	2084	0	0	0	0	0	0	0	0	0	0	0	0	0	0	0	0	0	0
g5940_AncGs	Forthcoming	83671	84417	10	nu	7470	0	1	0	7469	2985	4	2826	1291	1694	1658	0	0	0	0	0	0	0	0	0	0	0	0	0	0	0	0	0	0
g5942_AncGs	Forthcoming	64072	64542	10	nu	4710	0	52	6	4652	2174	3	1109	1428	746	1369	0	6	0	0	0	0	0	0	0	0	0	0	0	0	0	0	0	0
g5944_AncGs	Forthcoming	10251	10707	10	nu	4570	0	0	29	4541	2070	4	1162	1010	1060	1309	0	29	0	0	0	0	0	0	0	0	0	0	0	0	0	0	0	0
g5949_AncGs	Forthcoming	11644	11800	10	nu	1570	0	2	0	1568	720	2	402	328	392	446	0	0	0	0	0	0	0	0	0	0	0	0	0	0	0	0	0	0
g5950_AncGs	Forthcoming	14547	15037	10	nu	4910	0	38	0	4872	2024	3	1412	912	1112	1436	0	0	0	0	0	0	0	0	0	0	0	0	0	0	0	0	0	0
g5958_AncGs	Forthcoming	23887	24166	10	nu	2800	0	0	0	2800	1477	4	766	487	990	557	0	0	0	0	0	0	0	0	0	0	0	0	0	0	0	0	0	0
g5981_AncGs	Forthcoming	15038	15406	10	nu	3690	0	0	0	3690	1838	5	838	919	919	1014	0	0	0	0	0	0	0	0	0	0	0	0	0	0	0	0	0	0
g6004_AncGs	Forthcoming	45206	45555	10	nu	3500	0	1	0	3499	1769	4	1016	1222	547	714	0	0	0	0	0	0	0	0	0	0	0	0	0	0	0	0	0	0
g6038_AncGs	Forthcoming	69589	70486	10	nu	8980	0	425	2	8553	3686	8	2453	1427	2259	2414	0	2	0	0	0	0	0	0	0	0	0	0	0	0	0	0	0	0
g6051_AncGs	Forthcoming	61547	62476	10	nu	9300	0	78	0	9222	4077	2	2420	1472	2605	2725	0	0	0	0	0	0	0	0	0	0	0	0	0	0	0	0	0	0
g6064_AncGs_Incong	Forthcoming	72880	73155	8	nu	2208	0	31	201	1976	778	12	583	340	438	615	0	201	0	0	0	0	0	0	0	0	0	0	0	0	0	0	0	0
g6119_AncGs	Forthcoming	89077	90619	10	nu	15430	0	86	47	15297	6447	12	4652	2753	3694	4198	0	47	0	0	0	0	0	0	0	0	0	0	0	0	0	0	0	0
g6139_AncGs	Forthcoming	62477	63244	10	nu	7680	0	132	0	7548	3405	6	2100	1418	1987	2043	0	0	0	0	0	0	0	0	0	0	0	0	0	0	0	0	0	0
g6148_AncGs	Forthcoming	36774	37185	10	nu	4120	0	24	201	3895	1750	20	1109	671	1079	1036	0	201	0	0	0	0	0	0	0	0	0	0	0	0	0	0	0	0
g6150_AncGs	Forthcoming	63843	64071	9	nu	2061	0	0	98	1963	839	3	522	420	419	602	0	98	0	0	0	0	0	0	0	0	0	0	0	0	0	0	0	0
g6176_AncGs	Forthcoming	92857	93773	10	nu	9170	0	294	0	8876	3797	4	2397	1578	2219	2682	0	0	0	0	0	0	0	0	0	0	0	0	0	0	0	0	0	0
g6216_AncGs	Forthcoming	72651	72879	10	nu	2290	0	36	6	2248	913	8	602	476	437	733	0	6	0	0	0	0	0	0	0	0	0	0	0	0	0	0	0	0
g6238_AncGs	Forthcoming	54147	55059	10	nu	9130	0	52	6	9072	4162	8	2451	2123	2039	2459	0	6	0	0	0	0	0	0	0	0	0	0	0	0	0	0	0	0
g6258_AncGs	Forthcoming	93774	94460	10	nu	6870	0	0	0	6870	2729	29	1589	1403	1326	2552	0	0	0	0	0	0	0	0	0	0	0	0	0	0	0	0	0	0
g6274_AncGs	Forthcoming	29283	29899	10	nu	6170	0	314	0	5856	2525	5	1662	985	1540	1669	0	0	0	0	0	0	0	0	0	0	0	0	0	0	0	0	0	0
g6284_AncGs	Forthcoming	55060	55879	10	nu	8200	0	0	0	8200	3506	3	1598	1501	2005	3096	0	0	0	0	0	0	0	0	0	0	0	0	0	0	0	0	0	0
g6295_AncGs	Forthcoming	51212	52626	10	nu	14150	0	0	0	14150	6156	5	4042	3109	3047	3952	0	0	0	0	0	0	0	0	0	0	0	0	0	0	0	0	0	0
g6303_AncGs	Forthcoming	24480	24737	10	nu	2580	0	0	15	2565	981	2	565	370	611	1019	0	15	0	0	0	0	0	0	0	0	0	0	0	0	0	0	0	0
g6318_AncGs	Forthcoming	16197	17006	10	nu	8100	0	0	0	8100	3483	5	2288	1287	2196	2329	0	0	0	0	0	0	0	0	0	0	0	0	0	0	0	0	0	0
g6363_AncGs	Forthcoming	15407	16196	10	nu	7900	0	209	0	7691	3319	5	2293	1398	1921	2079	0	0	0	0	0	0	0	0	0	0	0	0	0	0	0	0	0	0
g6366_AncGs	Forthcoming	47302	48938	10	nu	16370	0	221	1772	14377	5745	8	4457	2431	3314	4175	0	1772	0	0	0	0	0	0	0	0	0	0	0	0	0	0	0	0
g6383_AncGs	Forthcoming	39889	40398	10	nu	5100	0	0	225	4875	1881	2	1601	802	1079	1393	0	225	0	0	0	0	0	0	0	0	0	0	0	0	0	0	0	0
g6389_AncGs	Forthcoming	41302	42123	10	nu	8220	0	7	60	8153	3523	7	2187	1685	1838	2443	0	60	0	0	0	0	0	0	0	0	0	0	0	0	0	0	0	0
g6404_AncGs	Forthcoming	70487	70799	10	nu	3130	0	5	126	2999	1357	2	795	597	760	847	0	126	0	0	0	0	0	0	0	0	0	0	0	0	0	0	0	0
g6406_AncGs	Forthcoming	85775	85897	9	nu	1107	0	0	0	1107	487	2	363	241	246	257	0	0	0	0	0	0	0	0	0	0	0	0	0	0	0	0	0	0
g6407_AncGs	Forthcoming	1887	2141	10	nu	2550	0	0	0	2550	1162	2	789	491	671	599	0	0	0	0	0	0	0	0	0	0	0	0	0	0	0	0	0	0
g6420_AncGs	Forthcoming	74240	74751	10	nu	5120	0	35	0	5085	2231	5	1253	883	1348	1601	0	0	0	0	0	0	0	0	0	0	0	0	0	0	0	0	0	0
g6447_AncGs	Forthcoming	17007	17354	10	nu	3480	0	26	0	3454	1492	5	891	872	620	1071	0	0	0	0	0	0	0	0	0	0	0	0	0	0	0	0	0	0
g6448_AncGs	Forthcoming	28493	29282	10	nu	7900	0	60	304	7536	3089	7	1722	1485	1604	2725	0	304	0	0	0	0	0	0	0	0	0	0	0	0	0	0	0	0
g6454_AncGs	Forthcoming	75575	75772	10	nu	1980	0	0	0	1980	820	2	562	491	329	598	0	0	0	0	0	0	0	0	0	0	0	0	0	0	0	0	0	0
g6459_AncGs	Forthcoming	18267	19022	8	nu	6048	0	144	0	5904	2619	5	1556	1180	1439	1729	0	0	0	0	0	0	0	0	0	0	0	0	0	0	0	0	0	0
g6462_AncGs	Forthcoming	11127	11643	10	nu	5170	0	39	0	5131	2187	4	1458	905	1282	1486	0	0	0	0	0	0	0	0	0	0	0	0	0	0	0	0	0	0
g6487	Forthcoming	22653	23886	9	nu	11106	0	323	4	10779	5024	12	2705	2148	2876	3050	0	4	0	0	0	0	0	0	0	0	0	0	0	0	0	0	0	0
g6492_AncGs	Forthcoming	69088	69588	10	nu	5010	0	0	54	4956	2193	2	1431	1334	859	1332	0	54	0	0	0	0	0	0	0	0	0	0	0	0	0	0	0	0
g6494_AncGs	Forthcoming	60582	61546	10	nu	9650	0	41	0	9609	4115	9	2563	1861	2254	2931	0	0	0	0	0	0	0	0	0	0	0	0	0	0	0	0	0	0
g6500_AncGs	Forthcoming	37675	38978	10	nu	13040	0	24	1	13015	5689	6	3980	2499	3190	3346	0	0	0	0	0	1	0	0	0	0	0	0	0	0	0	0	0	0
g6506_AncGs	Forthcoming	90620	91225	10	nu	6060	0	666	0	5394	2445	10	1472	994	1451	1477	0	0	0	0	0	0	0	0	0	0	0	0	0	0	0	0	0	0
g6527_AncGs	Forthcoming	42924	43497	10	nu	5740	0	174	103	5463	2203	14	1568	964	1239	1692	0	103	0	0	0	0	0	0	0	0	0	0	0	0	0	0	0	0
g6528_AncGs	Forthcoming	46930	47301	10	nu	3720	0	42	0	3678	1567	7	1069	871	696	1042	0	0	0	0	0	0	0	0	0	0	0	0	0	0	0	0	0	0
g6533_AncGs	Forthcoming	63245	63842	10	nu	5980	0	87	0	5893	2344	3	1748	974	1370	1801	0	0	0	0	0	0	0	0	0	0	0	0	0	0	0	0	0	0
g6544_AncGs	Forthcoming	31318	32661	10	nu	13440	0	456	72	12912	5597	22	3719	2717	2880	3596	0	72	0	0	0	0	0	0	0	0	0	0	0	0	0	0	0	0
g6557_AncGs	Forthcoming	79968	80150	9	nu	1647	0	0	0	1647	695	2	582	315	380	370	0	0	0	0	0	0	0	0	0	0	0	0	0	0	0	0	0	0
g6559_AncGs	Forthcoming	5792	6550	10	nu	7590	0	0	0	7590	3457	9	2067	1579	1878	2066	0	0	0	0	0	0	0	0	0	0	0	0	0	0	0	0	0	0
g6572_AncGs	Forthcoming	79188	79541	10	nu	3540	0	222	51	3267	1432	4	911	608	824	924	0	51	0	0	0	0	0	0	0	0	0	0	0	0	0	0	0	0
g6601_AncGs	Forthcoming	75105	75574	9	nu	4230	0	0	0	4230	1829	3	1145	906	923	1256	0	0	0	0	0	0	0	0	0	0	0	0	0	0	0	0	0	0
g6620_AncGs	Forthcoming	24738	25100	10	nu	3630	0	0	0	3630	1678	6	764	990	688	1188	0	0	0	0	0	0	0	0	0	0	0	0	0	0	0	0	0	0
g6631_AncGs	Forthcoming	30446	31022	10	nu	5770	0	0	0	5770	2401	6	1510	1047	1354	1859	0	0	0	0	0	0	0	0	0	0	0	0	0	0	0	0	0	0
g6636_AncGs	Forthcoming	85082	85439	10	nu	3580	0	0	0	3580	1520	6	1210	805	715	850	0	0	0	0	0	0	0	0	0	0	0	0	0	0	0	0	0	0
g6639_AncGs	Forthcoming	67174	67500	10	nu	3270	0	48	0	3222	1352	1	951	568	784	919	0	0	0	0	0	0	0	0	0	0	0	0	0	0	0	0	0	0
g6652_AncGs	Forthcoming	17355	18266	10	nu	9120	0	278	390	8452	3515	27	1887	1834	1681	3050	0	390	0	0	0	0	0	0	0	0	0	0	0	0	0	0	0	0
g6667_AncGs	Forthcoming	50031	50881	10	nu	8510	0	30	0	8480	3538	4	2329	1561	1977	2613	0	0	0	0	0	0	0	0	0	0	0	0	0	0	0	0	0	0
g6717_AncGs	Forthcoming	91642	92856	10	nu	12150	0	1	1	12148	5680	3	3403	2042	3638	3065	0	0	0	0	1	0	0	0	0	0	0	0	0	0	0	0	0	0
g6792_AncGs	Forthcoming	5301	5791	10	nu	4910	0	7	0	4903	2294	7	1289	900	1394	1320	0	0	0	0	0	0	0	0	0	0	0	0	0	0	0	0	0	0
g6825_AncGs	Forthcoming	26564	26738	8	nu	1400	0	0	0	1400	580	2	424	163	417	396	0	0	0	0	0	0	0	0	0	0	0	0	0	0	0	0	0	0
g6875_AncGs	Forthcoming	85898	86863	10	nu	9660	0	0	0	9660	4700	3	2036	2334	2366	2924	0	0	0	0	0	0	0	0	0	0	0	0	0	0	0	0	0	0
g6882_AncGs	Forthcoming	43965	44534	10	nu	5700	0	0	147	5553	2710	7	1649	1190	1520	1194	0	147	0	0	0	0	0	0	0	0	0	0	0	0	0	0	0	0
g6883_AncGs	Forthcoming	32662	33389	10	nu	7280	0	135	0	7145	3227	5	1959	1506	1721	1959	0	0	0	0	0	0	0	0	0	0	0	0	0	0	0	0	0	0
g6909_AncGs	Forthcoming	36013	36528	10	nu	5160	0	0	0	5160	2200	3	1456	968	1232	1504	0	0	0	0	0	0	0	0	0	0	0	0	0	0	0	0	0	0
g6913_AncGs	Forthcoming	88321	89076	10	nu	7560	0	0	1	7559	3393	3	2139	1340	2053	2027	0	0	0	0	1	0	0	0	0	0	0	0	0	0	0	0	0	0
g6914_AncGs	Forthcoming	85440	85774	9	nu	3015	0	83	0	2932	1384	2	808	547	837	740	0	0	0	0	0	0	0	0	0	0	0	0	0	0	0	0	0	0
g6947_AncGs	Forthcoming	44535	45205	10	nu	6710	0	0	48	6662	2740	11	1896	1171	1569	2026	0	48	0	0	0	0	0	0	0	0	0	0	0	0	0	0	0	0
g6954_AncGs	Forthcoming	55880	56412	10	nu	5330	0	0	283	5047	2255	9	1214	959	1296	1578	0	283	0	0	0	0	0	0	0	0	0	0	0	0	0	0	0	0
g6958_AncGs	Forthcoming	66877	67173	10	nu	2970	0	0	0	2970	1265	3	928	689	576	777	0	0	0	0	0	0	0	0	0	0	0	0	0	0	0	0	0	0
g6961_AncGs	Forthcoming	21195	21898	10	nu	7040	0	40	0	7000	3113	3	2031	1311	1802	1856	0	0	0	0	0	0	0	0	0	0	0	0	0	0	0	0	0	0
g6979_AncGs	Forthcoming	65986	66876	10	nu	8910	0	0	0	8910	3893	6	2732	1655	2238	2285	0	0	0	0	0	0	0	0	0	0	0	0	0	0	0	0	0	0
g6995_AncGs	Forthcoming	86864	87035	10	nu	1720	0	4	3	1713	713	2	513	377	336	487	0	3	0	0	0	0	0	0	0	0	0	0	0	0	0	0	0	0
g7029_AncGs	Forthcoming	52627	53270	10	nu	6440	0	0	0	6440	2935	4	1615	1297	1638	1890	0	0	0	0	0	0	0	0	0	0	0	0	0	0	0	0	0	0
g7067_AncGs	Forthcoming	33390	33562	10	nu	1730	0	0	0	1730	750	2	484	224	526	496	0	0	0	0	0	0	0	0	0	0	0	0	0	0	0	0	0	0
g7128_AncGs	Forthcoming	7949	9160	9	nu	10908	0	375	336	10197	4278	13	2810	2366	1912	3109	0	336	0	0	0	0	0	0	0	0	0	0	0	0	0	0	0	0
g7174_AncGs	Forthcoming	6551	7065	10	nu	5150	0	0	35	5115	2377	1	1402	992	1385	1336	0	35	0	0	0	0	0	0	0	0	0	0	0	0	0	0	0	0
g7241_AncGs	Forthcoming	19961	20269	10	nu	3090	0	0	0	3090	1311	3	1111	794	517	668	0	0	0	0	0	0	0	0	0	0	0	0	0	0	0	0	0	0
g7279_AncGs	Forthcoming	56413	57207	10	nu	7950	0	406	142	7402	3130	4	2214	1304	1826	2058	0	142	0	0	0	0	0	0	0	0	0	0	0	0	0	0	0	0
g7313_AncGs	Forthcoming	34660	35359	10	nu	7000	0	64	53	6883	3150	7	1728	1255	1895	2005	0	53	0	0	0	0	0	0	0	0	0	0	0	0	0	0	0	0
g7331_AncGs	Forthcoming	73156	73368	10	nu	2130	0	40	0	2090	924	2	572	340	584	594	0	0	0	0	0	0	0	0	0	0	0	0	0	0	0	0	0	0
g7333_AncGs	Forthcoming	43498	43964	9	nu	4203	0	2	0	4201	2137	3	1050	1267	870	1014	0	0	0	0	0	0	0	0	0	0	0	0	0	0	0	0	0	0
g7363_AncGs	Forthcoming	48939	49424	10	nu	4860	0	0	0	4860	2190	3	1229	813	1377	1441	0	0	0	0	0	0	0	0	0	0	0	0	0	0	0	0	0	0
g7572_AncGs	Forthcoming	79542	79967	10	nu	4260	0	21	15	4224	1837	5	1281	801	1036	1106	0	15	0	0	0	0	0	0	0	0	0	0	0	0	0	0	0	0
supermatrix		1	94460	10	nu	944600	0	10771	18598	915231	398454	798	257985	179370	219084	258792	0	18585	2	2	4	2	3	0	0	0	0	0	0	0	0	0	0	0
Taxon check
Taxon		N CONCATENATED SEQs	N INFORMATIVE SEQs	N MISSING SEQs
C-colocynthis		143	140	3
C-amarus		143	139	4
C-lanatus		143	143	0
C-cordophanus-50		143	140	3
C-naudinianus		143	143	0
C-rehmii		143	140	3
C_lanatus_Anc		143	142	1
C-ecirrhosus		143	139	4
C-mucosospermus		143	142	1
C-cordophanus-200		143	142	1
Reference:
Johnson, M., Pokorny, L., Dodsworth, S., Botigue, L.R., Cowan, R.S., Devault, A., Eiserhardt, W.L., Epitawalage, N., Forest, F., Kim, J.T. and Leebens-Mack, J.H., 2018. A Universal Probe Set for Targeted Sequencing of 353 Nuclear Genes from Any Flowering Plant Designed Using k-medoids Clustering. bioRxiv, p.361618.
